# LAYERED GENOMIC COMPOSITION AND LINGUISTIC CONTINUITY IN GRECÌA SALENTINA

**DOI:** 10.64898/2026.09.16.751136

**Authors:** Giulia Cangialosi, Martina Gulì, Francesca Menato, Gerardo Pepe, Ester Mercuri, Francesco Zangaro, Carla Jodice, Fulvio Cruciani, Beniamino Trombetta, Manuela Helmer-Citterich, Nejat Akar, Cristina Guardiano, Giuseppe Longobardi, Valeria Specchia, Ornella Semino, Eugenia D’Atanasio, Andrea Novelletto

## Abstract

Grecìa Salentina (GS) is the label assigned to a geographic area in Southern Italy where a Greek dialect has historically been spoken. The origins of this Greek-speaking community, whether dating from ancient or Medieval settlement, are a controversial and essentially unsolved issue.

To evaluate which historical-linguistic scenario is best supported on genomic grounds, we used whole genome sequencing of 27 GS natives and 21 controls, embedding them in a 799 modern samples dataset in which Greece and Anatolia were evenly represented, an uncommon feature in the genomic literature on the area. We considered different aspects of the genetic structuring, at different spatial and temporal scales. Analyses also included 4021 ancient samples from the literature.

All analyses pointed to the same conclusion: the GS genomic profile displays the same characteristic features of the rest of Southern Italy, with no definite evidence for a single source population from outside Italy. Correspondingly, we detected strong genetic connectivity among GS municipalities and between GS and the rest of Italy. Only a subset of our analyses suggested a slightly increased affinity of GS with Greece, or with the Anatolian peninsula. These results indicate that GS has been all but a genetically closed community, and that the Greek language did not act as a barrier to gene flow. By endorsing a “transient mobility model” we support the most recent linguistic hypothesis: the prolonged resilience of the Greek language in GS, maintained *in situ* and periodically rejuvenated through recurrent external inputs from the Greek and Byzantine worlds.
