## Supplemental Tables S1-S4 for "LAYERED GENOMIC COMPOSITION AND LINGUISTIC CONTINUITY IN GRECÌA SALENTINA"

### Sheet: Table S1
Table S1. List of samples included in the WGS study, with main parameters for sequencing quality.
	Sequencing ID	Original Sample_ID	Gender	Provenance	Total yield (bp)	Total reads	Phred>20%	Phred>30%	Mappable mean depth (X), genome
1	GS16	GS16	M	Grecìa Salentina	94606909726	626535826	96.75	91.28	24.14
2	GS17	GS17	M	Grecìa Salentina	103873152472	687901672	96.73	91.26	26.63
3	GS18	GS18	F	Grecìa Salentina	94110314214	623247114	96.45	90.52	24
4	GS19	GS19	F	Grecìa Salentina	98129031536	649861136	96.68	91.1	24.08
5	GS20	GS20	F	Grecìa Salentina	101546480750	672493250	96.7	91.2	25.67
6	GS21	GS21	M	Grecìa Salentina	100862293710	667962210	96.6	90.95	24.83
7	GS23	GS23	M	Grecìa Salentina	106267476120	703758120	96.56	90.76	25.63
8	GS27	GS27	M	Grecìa Salentina	102080321922	676028622	96.7	91.21	26.04
9	GS29	GS29	M	Grecìa Salentina	111784612346	740295446	96.71	91.21	27.21
10	GS30	GS30	M	Grecìa Salentina	108386872558	717793858	96.87	91.57	27.48
11	GS31	GS31	M	Grecìa Salentina	103838067622	687669322	96.8	91.43	23.95
12	GS32	GS32	M	Grecìa Salentina	104213705792	690156992	96.56	90.87	25.3
13	GS33	GS33	F	Grecìa Salentina	94707844468	627204268	96.44	90.52	24.54
14	GS35	GS35	M	Grecìa Salentina	100928961116	668403716	96.84	91.57	26.27
15	GS36	GS36	M	Grecìa Salentina	96378522964	638268364	96.61	91	23.23
16	GS37	GS37	M	Grecìa Salentina	104995615502	695335202	96.61	90.94	26.82
17	GS39	GS39	M	Grecìa Salentina	97026200620	642557620	96.79	91.44	24.69
18	GS40	GS40	F	Grecìa Salentina	100507963150	665615650	96.59	90.73	15.89
19	GS41	GS41	F	Grecìa Salentina	70145906326	464542426	96.93	91.63	18.78
20	PC2TSX-024E	PuLe1	M	Grecìa Salentina	99892119314	661537214	97.32	92.83	23.6
21	PC2TSX-025E	PuLe12	M	Grecìa Salentina	113293925598	750290898	97.06	92.07	28.58
22	PC2TSX-026E	PuLe13	M	Grecìa Salentina	107063783982	709031682	97.31	92.81	25.55
23	PC2TSX-027E	PuLe15	M	Grecìa Salentina	94807088010	627861510	96.46	90.6	24.64
24	PC2TSX-029E	PuLe28	M	Grecìa Salentina	92270284688	611061488	96.28	90.11	24.71
25	PC2TSX-030E	PuLe74	M	Grecìa Salentina	90926893558	602164858	96.76	91.36	23.8
26	PC2TSX-031E	PuLe91	F	Grecìa Salentina	93383482660	618433660	96.48	90.59	25.3
27	PC2TSX-032E	PuLe93	M	Grecìa Salentina	103738698448	687011248	96.63	91.02	27.94
28	PC2TSX-001A	GR04-051	M	Greece	94249795028	624170828	96.29	90.36	25.76
29	PC2TSX-002A	GR99-103.2	M	Greece	92493122334	612537234	96.29	90.38	25.09
30	PC2TSX-003B	LOC32	M	Italy	97056196770	642756270	96.5	90.89	26.45
31	PC2TSX-004B	GAR03	M	Italy	103561756950	685839450	96.48	90.72	27.97
32	PC2TSX-005B	GAR06	M	Italy	95856242352	634809552	96.49	90.88	25.6
33	PC2TSX-006B	ALT18	M	Italy	95682193410	633656910	96.24	90.23	26.36
34	PC2TSX-007B	ALT5	M	Italy	100005832280	662290280	96.44	90.75	26.97
35	PC2TSX-008B	FOG22	M	Italy	99050244484	655961884	96.2	90.21	26.58
36	PC2TSX-009B	FOG16	M	Italy	95110727568	629872368	96.27	90.31	25.65
37	PC2TSX-010B	BEN33	M	Italy	105090190124	695961524	96.41	90.65	29.25
38	PC2TSX-011B	BEN26	M	Italy	102426227588	678319388	96.51	90.89	27.54
39	PC2TSX-013A	GR99-137	M	Greece	95935661708	635335508	96.49	90.87	26.31
40	PC2TSX-014A	GR99-138	M	Greece	99662534988	660016788	96.65	91.06	26.75
41	PC2TSX-015A	GR99-139	M	Greece	95572533888	632930688	96.46	90.76	26.42
42	PC2TSX-016A	GR99-142	M	Greece	103308201676	684160276	96.45	90.74	27.86
43	PC2TSX-017C	TMA10	M	Türkiye	105041014558	695635858	96.44	90.73	26.3
44	PC2TSX-019C	TWM9778.1	M	Türkiye	97142306332	643326532	96.45	90.72	26.46
45	PC2TSX-020C	TWM038.2	M	Türkiye	104690100524	693311924	96.46	90.78	28.42
46	PC2TSX-021C	TBS8	M	Türkiye	94287859410	624422910	96.38	90.6	25.52
47	PC2TSX-022C	TBS032	F	Türkiye	100781813126	667429226	96.4	90.61	27.45
48	PC2TSX-023C	TMA044	M	Türkiye	94702258072	627167272	96.47	90.85	25.56

### Sheet: Table S2
Table S2. List of samples in the 500K dataset by Population ID and source.
Population_ID	Broader area	1KG	HGDP	SGDP	EGAD00001001440	MinE project	This work	Grand Total
Abkhasian	Caucasus			2				2
Adygei	Caucasus		14	2				16
Albanian	Other-Balkan			1				1
Armenian	Caucasus			2				2
Attica_Greece	Greece				19			19
Bergamo_Italy	Italy		9					9
Bulgarian	Other-Balkan			2				2
Chechen	Caucasus			1				1
Czech	C-Europe			1				1
Druze	Middle-East		40	2				42
French	C-Europe		24	3				27
GBR_UK	N-Europe	91						91
Georgian	Caucasus			2				2
Greek	Greece				79			79
Greek_CTRL	Greece						6	6
Hungarian	Other-Balkan			2				2
IBS_Spain	W-Europe	107						107
Iranian	SW-Asia			2				2
Iraqi_Jew	SW-Asia			2				2
Italian	Italy					54		54
Italian_CTRL	Italy						9	9
Italian_GS	Italy-GS						27	27
Jordanian	Middle-East			2				2
Lezgin	Caucasus			2				2
North_Ossetian	Caucasus			2				2
Palestinian	Middle-East		42	3				45
Polish	N-Europe			1				1
Samaritan	Middle-East			1				1
Sardinian	Sardinia		24	3				27
TSI_Italy	Italy	107						107
Turkish	Türkiye					99		99
Turkish_CTRL	Türkiye						6	6
Turkish_SGDP	Türkiye			2				2
Yemenite_Jew	SW-Asia			2				2
Grand Total		305	153	42	98	153	48	799

### Sheet: Table S3
Table S3. Partial regression coefficients of geographical coordinates on the first 20 PC's
		Intercept	PC1	PC2	PC3	PC4	PC5	PC6	PC7	PC8	PC9	PC10	PC11	PC12	PC13	PC14	PC15	PC16	PC17	PC18	PC19	PC20
500K dataset
Longitude		16.3547	-381.734	90.6751	-24.8295	74.4854	-15.9155	5.42191	6.70037	-39.6265	4.73266	-49.5316	-9.24155	1.2682	16.7038	5.79654	23.8244	17.6649	-2.66262	-17.6811	-17.3607	-4.42896
Latitude		41.2345	122.305	61.085	11.8895	-2.03196	-6.88787	2.52912	1.42805	-21.2771	4.88924	-27.0952	-3.06248	2.10447	3.05616	-2.94089	-20.823	2.65817	1.54335	-0.095992	13.7149	6.24055
1K dataset
Longitude		16.3542	-329.769	-153.42	41.8502	-2.0001	-8.68104	-20.4401	-10.8847	0.153968	-16.6793	12.5773	-9.98405	17.2254	-0.576453	4.36278	10.8092	-18.5729	4.51487	-6.64339	-15.0903	9.21122
Latitude		41.2347	126.961	-10.3427	22.7179	-5.85273	-1.13688	-7.72832	-3.84752	3.35742	-8.07188	7.15551	-0.0966918	-1.53997	-3.72752	0.349525	1.10987	7.79002	-2.91504	0.482615	-0.558743	-4.65897

### Sheet: Table S4
Table S4. Average number of IBD fragments of length 3-5 cM (above) and >= 5 cM (below) shared in pairwise comparisons between subjects of the 34 populations_ID's
	IBS_Spain	GBR_UK	French	Sardinian	Bergamo_Italy	Italian	TSI_Italy	Italian_CTRL	Italian_GS	Albanian	Polish	Czech	Bulgarian	Hungarian	Attica_Greece	Greek	Greek_CTRL	Turkish	Turkish_CTRL	Turkish_SGDP	Abkhasian	Adygei	Armenian	Chechen	Georgian	Lezgin	North_Ossetian	Samaritan	Druze	Jordanian	Palestinian	Iranian	Iraqi_Jew	Yemenite_Jew
IBS_Spain	0.765826	0.566191	0.566632	0.413638	0.46729	0.397369	0.404227	0.377985	0.308757	0.317757	0.542056	0.607477	0.35514	0.439252	0.34727	0.347924	0.364486	0.256018	0.219626	0.299065	0.168224	0.265771	0.275701	0.252336	0.257009	0.242991	0.28972	0.196262	0.222519	0.205607	0.199585	0.149533	0.149533	0.140187
GBR_UK	0.566191	1.1768	0.740741	0.393162	0.565324	0.449125	0.471398	0.383394	0.330891	0.43956	0.67033	0.582418	0.445055	0.703297	0.380567	0.409375	0.373626	0.297591	0.25641	0.21978	0.324176	0.307005	0.225275	0.263736	0.258242	0.340659	0.269231	0.10989	0.212716	0.142857	0.182173	0.208791	0.142857	0.153846
French	0.566632	0.740741	0.586895	0.458162	0.596708	0.482167	0.481135	0.423868	0.412894	0.259259	0.407407	0.62963	0.555556	0.444444	0.358674	0.38256	0.376543	0.298167	0.179012	0.222222	0.203704	0.287037	0.259259	0.037037	0.240741	0.351852	0.148148	0.222222	0.231922	0.185185	0.185185	0.0925926	0.12963	0.0185185
Sardinian	0.413638	0.393162	0.458162	4.00285	0.432099	0.436214	0.386985	0.337449	0.356653	0.259259	0.481481	0.518519	0.333333	0.37037	0.368421	0.324895	0.271605	0.22297	0.160494	0.185185	0.314815	0.224537	0.222222	0.037037	0.240741	0.0555556	0.148148	0.37037	0.222222	0.148148	0.176955	0.203704	0.0925926	0.166667
Bergamo_Italy	0.46729	0.565324	0.596708	0.432099	1.36111	0.481481	0.444444	0.407407	0.341564	0.555556	0.888889	0.555556	0.333333	0.666667	0.403509	0.357243	0.351852	0.250281	0.296296	0.277778	0.555556	0.229167	0.111111	0.111111	0.611111	0.111111	0.277778	0.111111	0.230159	0.111111	0.209877	0.111111	0.111111	0.222222
Italian	0.397369	0.449125	0.482167	0.436214	0.481481	0.409504	0.416753	0.366255	0.393004	0.537037	0.314815	0.481481	0.416667	0.435185	0.339181	0.377403	0.407407	0.285447	0.280864	0.240741	0.212963	0.275463	0.240741	0.166667	0.314815	0.287037	0.185185	0.148148	0.235891	0.166667	0.194239	0.185185	0.157407	0.12037
TSI_Italy	0.404227	0.471398	0.481135	0.386985	0.444444	0.416753	0.787692	0.353063	0.321911	0.336449	0.411215	0.364486	0.359813	0.443925	0.381702	0.360109	0.327103	0.273671	0.253894	0.275701	0.186916	0.26986	0.266355	0.214953	0.228972	0.233645	0.219626	0.17757	0.246773	0.182243	0.201661	0.168224	0.196262	0.17757
Italian_CTRL	0.377985	0.383394	0.423868	0.337449	0.407407	0.366255	0.353063	0.361111	0.444444	0.222222	0.666667	0.222222	0.333333	0.277778	0.368421	0.372714	0.314815	0.271605	0.296296	0.444444	0.277778	0.319444	0.388889	0.111111	0.222222	0.222222	0.222222	0.222222	0.243386	0.222222	0.187654	0.111111	0.111111	0.222222
Italian_GS	0.308757	0.330891	0.412894	0.356653	0.341564	0.393004	0.321911	0.444444	1.86325	0.518519	0.37037	0.259259	0.351852	0.407407	0.37232	0.393812	0.339506	0.252899	0.17284	0.407407	0.240741	0.282407	0.12963	0.259259	0.222222	0.185185	0.351852	0.296296	0.25485	0.185185	0.195885	0.240741	0.185185	0.148148
Albanian	0.317757	0.43956	0.259259	0.259259	0.555556	0.537037	0.336449	0.222222	0.518519	NA	1	0	0	0	2.15789	1.24051	2	0.373737	0.5	1	0	0.5625	0	0	0	0.5	0	0	0.166667	0.5	0.133333	0	0	0.5
Polish	0.542056	0.67033	0.407407	0.481481	0.888889	0.314815	0.411215	0.666667	0.37037	1	NA	1	2	1.5	0.263158	0.734177	0.166667	0.353535	0.166667	0	0	0.375	0	0	0.5	0.5	0.5	0	0.261905	1	0.0888889	0	0	0.5
Czech	0.607477	0.582418	0.62963	0.518519	0.555556	0.481481	0.364486	0.222222	0.259259	0	1	NA	0.5	1.5	0.473684	0.531646	0.666667	0.414141	0.333333	0	0	0.3125	0	0	0	0.5	1	0	0.309524	1	0.222222	0	1	0
Bulgarian	0.35514	0.445055	0.555556	0.333333	0.333333	0.416667	0.359813	0.333333	0.351852	0	2	0.5	2	0.25	0.394737	0.594937	0.666667	0.378788	0.333333	0	0.5	0.09375	0	0	0.75	0	0	0.5	0.27381	0	0.222222	0.75	0.25	0.25
Hungarian	0.439252	0.703297	0.444444	0.37037	0.666667	0.435185	0.443925	0.277778	0.407407	0	1.5	1.5	0.25	0	0.552632	0.563291	0.333333	0.363636	0.416667	0	0.25	0.21875	0.5	0.5	0	0	0.5	0	0.178571	0.5	0.122222	0	0.25	0.5
Attica_Greece	0.34727	0.380567	0.358674	0.368421	0.403509	0.339181	0.381702	0.368421	0.37232	2.15789	0.263158	0.473684	0.394737	0.552632	1	0.798135	0.903509	0.362573	0.219298	0.289474	0.131579	0.338816	0.315789	0.368421	0.210526	0.394737	0.263158	0.0526316	0.246867	0.0789474	0.212865	0.263158	0.157895	0.157895
Greek	0.347924	0.409375	0.38256	0.324895	0.357243	0.377403	0.360109	0.372714	0.393812	1.24051	0.734177	0.531646	0.594937	0.563291	0.798135	0.701071	0.691983	0.347398	0.251055	0.316456	0.202532	0.289557	0.265823	0.291139	0.253165	0.253165	0.21519	0.316456	0.254671	0.189873	0.219691	0.196203	0.234177	0.221519
Greek_CTRL	0.364486	0.373626	0.376543	0.271605	0.351852	0.407407	0.327103	0.314815	0.339506	2	0.166667	0.666667	0.666667	0.333333	0.903509	0.691983	0.866667	0.311448	0.138889	0.25	0.0833333	0.270833	0.25	0.333333	0.416667	0.333333	0.0833333	0.166667	0.269841	0.166667	0.222222	0.0833333	0.25	0.25
Turkish	0.256018	0.297591	0.298167	0.22297	0.250281	0.285447	0.273671	0.271605	0.252899	0.373737	0.353535	0.414141	0.378788	0.363636	0.362573	0.347398	0.311448	0.378479	0.271044	0.272727	0.318182	0.353535	0.242424	0.313131	0.287879	0.308081	0.252525	0.242424	0.223906	0.161616	0.205612	0.19697	0.131313	0.161616
Turkish_CTRL	0.219626	0.25641	0.179012	0.160494	0.296296	0.280864	0.253894	0.296296	0.17284	0.5	0.166667	0.333333	0.333333	0.416667	0.219298	0.251055	0.138889	0.271044	0.266667	0.333333	0.25	0.3125	0.0833333	0.5	0.25	0.25	0.166667	0	0.246032	0.0833333	0.174074	0.25	0.0833333	0.0833333
Turkish_SGDP	0.299065	0.21978	0.222222	0.185185	0.277778	0.240741	0.275701	0.444444	0.407407	1	0	0	0	0	0.289474	0.316456	0.25	0.272727	0.333333	1	0.25	0.40625	0	0	0	0.5	0.25	1.5	0.22619	0	0.1	0.25	0.25	1.25
Abkhasian	0.168224	0.324176	0.203704	0.314815	0.555556	0.212963	0.186916	0.277778	0.240741	0	0	0	0.5	0.25	0.131579	0.202532	0.0833333	0.318182	0.25	0.25	6	1.03125	0.25	0.5	2.25	0.5	1.5	0.5	0.214286	0.25	0.122222	0.25	0	0.5
Adygei	0.265771	0.307005	0.287037	0.224537	0.229167	0.275463	0.26986	0.319444	0.282407	0.5625	0.375	0.3125	0.09375	0.21875	0.338816	0.289557	0.270833	0.353535	0.3125	0.40625	1.03125	2.83333	0.40625	0.375	0.625	0.4375	1.03125	0.0625	0.221726	0.125	0.181944	0.3125	0.1875	0.21875
Armenian	0.275701	0.225275	0.259259	0.222222	0.111111	0.240741	0.266355	0.388889	0.12963	0	0	0	0	0.5	0.315789	0.265823	0.25	0.242424	0.0833333	0	0.25	0.40625	0	0	0.75	0.5	0.25	0.5	0.297619	0.5	0.311111	0.25	0	0
Chechen	0.252336	0.263736	0.037037	0.037037	0.111111	0.166667	0.214953	0.111111	0.259259	0	0	0	0	0.5	0.368421	0.291139	0.333333	0.313131	0.5	0	0.5	0.375	0	NA	1	0.5	1	0	0.166667	0	0.177778	0	0	0
Georgian	0.257009	0.258242	0.240741	0.240741	0.611111	0.314815	0.228972	0.222222	0.222222	0	0.5	0	0.75	0	0.210526	0.253165	0.416667	0.287879	0.25	0	2.25	0.625	0.75	1	2	0.75	1	0	0.27381	0.5	0.166667	0.25	0	0
Lezgin	0.242991	0.340659	0.351852	0.0555556	0.111111	0.287037	0.233645	0.222222	0.185185	0.5	0.5	0.5	0	0	0.394737	0.253165	0.333333	0.308081	0.25	0.5	0.5	0.4375	0.5	0.5	0.75	0	0.25	0	0.345238	0.25	0.177778	0.5	0.5	0.25
North_Ossetian	0.28972	0.269231	0.148148	0.148148	0.277778	0.185185	0.219626	0.222222	0.351852	0	0.5	1	0	0.5	0.263158	0.21519	0.0833333	0.252525	0.166667	0.25	1.5	1.03125	0.25	1	1	0.25	8	0	0.178571	0	0.144444	0.25	0.75	0
Samaritan	0.196262	0.10989	0.222222	0.37037	0.111111	0.148148	0.17757	0.222222	0.296296	0	0	0	0.5	0	0.0526316	0.316456	0.166667	0.242424	0	1.5	0.5	0.0625	0.5	0	0	0	0	NA	0.261905	1	0.555556	0	1	0
Druze	0.222519	0.212716	0.231922	0.222222	0.230159	0.235891	0.246773	0.243386	0.25485	0.166667	0.261905	0.309524	0.27381	0.178571	0.246867	0.254671	0.269841	0.223906	0.246032	0.22619	0.214286	0.221726	0.297619	0.166667	0.27381	0.345238	0.178571	0.261905	4.24739	0.285714	0.241799	0.27381	0.166667	0.202381
Jordanian	0.205607	0.142857	0.185185	0.148148	0.111111	0.166667	0.182243	0.222222	0.185185	0.5	1	1	0	0.5	0.0789474	0.189873	0.166667	0.161616	0.0833333	0	0.25	0.125	0.5	0	0.5	0.25	0	1	0.285714	2	0.822222	0	0.25	0.5
Palestinian	0.199585	0.182173	0.185185	0.176955	0.209877	0.194239	0.201661	0.187654	0.195885	0.133333	0.0888889	0.222222	0.222222	0.122222	0.212865	0.219691	0.222222	0.205612	0.174074	0.1	0.122222	0.181944	0.311111	0.177778	0.166667	0.177778	0.144444	0.555556	0.241799	0.822222	1.79394	0.211111	0.1	0.255556
Iranian	0.149533	0.208791	0.0925926	0.203704	0.111111	0.185185	0.168224	0.111111	0.240741	0	0	0	0.75	0	0.263158	0.196203	0.0833333	0.19697	0.25	0.25	0.25	0.3125	0.25	0	0.25	0.5	0.25	0	0.27381	0	0.211111	0	0.5	0
Iraqi_Jew	0.149533	0.142857	0.12963	0.0925926	0.111111	0.157407	0.196262	0.111111	0.185185	0	0	1	0.25	0.25	0.157895	0.234177	0.25	0.131313	0.0833333	0.25	0	0.1875	0	0	0	0.5	0.75	1	0.166667	0.25	0.1	0.5	6	0
Yemenite_Jew	0.140187	0.153846	0.0185185	0.166667	0.222222	0.12037	0.17757	0.222222	0.148148	0.5	0.5	0	0.25	0.5	0.157895	0.221519	0.25	0.161616	0.0833333	1.25	0.5	0.21875	0	0	0	0.25	0	0	0.202381	0.5	0.255556	0	0	10
IBS_Spain	0.0916946	0.0203348	0.022153	0.0166147	0.01973	0.012288	0.0151105	0.0145379	0.0107304	0.00934579	0	0.0186916	0.0233645	0.0233645	0.0147565	0.0115935	0.0202492	0.00877938	0.00934579	0.0186916	0.0140187	0.00642523	0	0	0.0046729	0.0233645	0.0046729	0.00934579	0.00801068	0.00934579	0.00726895	0.00934579	0.0186916	0.0046729
GBR_UK	0.0203348	0.388523	0.028897	0.015873	0.020757	0.0189255	0.0176646	0.014652	0.011803	0.021978	0.010989	0.043956	0.021978	0.021978	0.0138809	0.0166922	0.014652	0.012765	0.00915751	0.00549451	0.00549451	0.0151099	0.00549451	0	0.010989	0.0274725	0.00549451	0.021978	0.00627943	0	0.0046398	0.010989	0	0
French	0.022153	0.028897	0.031339	0.0178326	0.0329218	0.0130316	0.0155763	0.0205761	0.0150892	0	0.037037	0	0.0185185	0	0.00389864	0.0154712	0.0308642	0.0097269	0	0	0	0.00462963	0	0.037037	0	0	0	0	0.00529101	0	0.00246914	0	0	0
Sardinian	0.0166147	0.015873	0.0178326	2.40741	0.0164609	0.048011	0.0190377	0	0.0123457	0.037037	0	0	0.0185185	0.037037	0.0116959	0.0150023	0	0.0123457	0.0123457	0	0.037037	0.0115741	0	0	0	0	0.037037	0.037037	0.00529101	0	0.00493827	0.0185185	0	0.0185185
Bergamo_Italy	0.01973	0.020757	0.0329218	0.0164609	0.638889	0.0555556	0.0145379	0.0123457	0.037037	0	0	0.111111	0.111111	0.0555556	0.00584795	0.0182841	0.0185185	0.0224467	0	0	0	0.00694444	0	0	0	0	0	0	0.0026455	0.0555556	0.00987654	0	0	0
Italian	0.012288	0.0189255	0.0130316	0.048011	0.0555556	0.0244584	0.0244029	0.037037	0.026749	0.037037	0.0185185	0	0.00925926	0.0277778	0.0155945	0.0175809	0.0154321	0.0112233	0	0.00925926	0.0277778	0.0104167	0.00925926	0	0.00925926	0.00925926	0	0	0.00793651	0	0.00699588	0	0.0185185	0.0185185
TSI_Italy	0.0151105	0.0176646	0.0155763	0.0190377	0.0145379	0.0244029	0.357962	0.0166147	0.0162686	0.00934579	0.0373832	0.0280374	0.0046729	0.0186916	0.0147565	0.0156158	0.0109034	0.00906259	0.0124611	0.0046729	0.0186916	0.0151869	0	0	0.00934579	0.0186916	0.0140187	0.00934579	0.00534045	0.00934579	0.007892	0.00934579	0	0
Italian_CTRL	0.0145379	0.014652	0.0205761	0	0.0123457	0.037037	0.0166147	0.694444	0.0452675	0.222222	0.111111	0	0.0555556	0	0.0233918	0.0196906	0.0185185	0.00448934	0	0.111111	0	0.00694444	0	0	0.0555556	0	0	0.111111	0	0	0.00493827	0	0	0
Italian_GS	0.0107304	0.011803	0.0150892	0.0123457	0.037037	0.026749	0.0162686	0.0452675	1.63533	0.037037	0.037037	0.037037	0	0.037037	0.0311891	0.021097	0.0246914	0.0149645	0.00617284	0	0.0185185	0.0138889	0	0	0.0185185	0	0	0	0.00617284	0.0185185	0.00740741	0.0185185	0.0185185	0.0185185
Albanian	0.00934579	0.021978	0	0.037037	0	0.037037	0.00934579	0.222222	0.037037	NA	0	0	0.5	0	0.894737	0.35443	0.333333	0.0505051	0	0	0	0	0	0	0	0	0	0	0.0238095	0	0	0	0	0
Polish	0	0.010989	0.037037	0	0	0.0185185	0.0373832	0.111111	0.037037	0	NA	0	0	0	0	0.0126582	0	0.030303	0	0	0	0	0	0	0	0.5	0	0	0	0	0	0	0	0
Czech	0.0186916	0.043956	0	0	0.111111	0	0.0280374	0	0.037037	0	0	NA	0	0	0	0.0379747	0	0.010101	0.166667	0	0	0	0	0	0	0	0	0	0.0238095	0	0	0	0	0
Bulgarian	0.0233645	0.021978	0.0185185	0.0185185	0.111111	0.00925926	0.0046729	0.0555556	0	0.5	0	0	0	0	0.0789474	0.0443038	0	0.010101	0	0	0	0.0625	0	0	0	0	0	0	0	0	0	0	0	0
Hungarian	0.0233645	0.021978	0	0.037037	0.0555556	0.0277778	0.0186916	0	0.037037	0	0	0	0	0	0	0.00632911	0	0.030303	0	0	0	0	0	0	0	0	0	0	0.0238095	0	0.0333333	0	0	0
Attica_Greece	0.0147565	0.0138809	0.00389864	0.0116959	0.00584795	0.0155945	0.0147565	0.0233918	0.0311891	0.894737	0	0	0.0789474	0	0.450292	0.181879	0.22807	0.0350877	0.0263158	0.0263158	0	0.0131579	0	0	0	0.0263158	0	0	0.00501253	0	0.00818713	0.0263158	0.0263158	0.0263158
Greek	0.0115935	0.0166922	0.0154712	0.0150023	0.0182841	0.0175809	0.0156158	0.0196906	0.021097	0.35443	0.0126582	0.0379747	0.0443038	0.00632911	0.181879	0.154495	0.14346	0.0300473	0.00421941	0.0126582	0.0189873	0.0134494	0.00632911	0	0.0189873	0.0126582	0.0126582	0.0126582	0.00843882	0.0126582	0.00872011	0	0.00632911	0
Greek_CTRL	0.0202492	0.014652	0.0308642	0	0.0185185	0.0154321	0.0109034	0.0185185	0.0246914	0.333333	0	0	0	0	0.22807	0.14346	0.333333	0.0521886	0.0277778	0	0	0.0208333	0	0	0	0	0	0	0.0119048	0.0833333	0.00740741	0	0	0
Turkish	0.00877938	0.012765	0.0097269	0.0123457	0.0224467	0.0112233	0.00906259	0.00448934	0.0149645	0.0505051	0.030303	0.010101	0.010101	0.030303	0.0350877	0.0300473	0.0521886	0.0781282	0.010101	0.020202	0.040404	0.0366162	0.010101	0.020202	0.020202	0.020202	0.010101	0	0.00793651	0	0.00561167	0.0151515	0.00505051	0.0252525
Turkish_CTRL	0.00934579	0.00915751	0	0.0123457	0	0	0.0124611	0	0.00617284	0	0	0.166667	0	0	0.0263158	0.00421941	0.0277778	0.010101	0.2	0.0833333	0	0.0104167	0	0	0	0	0.0833333	0	0.00396825	0	0.0037037	0	0.0833333	0
Turkish_SGDP	0.0186916	0.00549451	0	0	0	0.00925926	0.0046729	0.111111	0	0	0	0	0	0	0.0263158	0.0126582	0	0.020202	0.0833333	0	0	0	0	0	0	0	0	0	0.0119048	0	0.0111111	0	0	0
Abkhasian	0.0140187	0.00549451	0	0.037037	0	0.0277778	0.0186916	0	0.0185185	0	0	0	0	0	0	0.0189873	0	0.040404	0	0	1	0.375	0	0	0.25	0	0	0	0.0119048	0	0.0111111	0	0	0
Adygei	0.00642523	0.0151099	0.00462963	0.0115741	0.00694444	0.0104167	0.0151869	0.00694444	0.0138889	0	0	0	0.0625	0	0.0131579	0.0134494	0.0208333	0.0366162	0.0104167	0	0.375	1.73333	0	0.0625	0.0625	0.03125	0.09375	0	0.00446429	0	0.00416667	0	0	0
Armenian	0	0.00549451	0	0	0	0.00925926	0	0	0	0	0	0	0	0	0	0.00632911	0	0.010101	0	0	0	0	0	0	0	0	0	0	0.0238095	0	0	0	0	0.5
Chechen	0	0	0.037037	0	0	0	0	0	0	0	0	0	0	0	0	0	0	0.020202	0	0	0	0.0625	0	NA	0	0	0	0	0	0	0	0	0	0
Georgian	0.0046729	0.010989	0	0	0	0.00925926	0.00934579	0.0555556	0.0185185	0	0	0	0	0	0	0.0189873	0	0.020202	0	0	0.25	0.0625	0	0	1	0	0.25	0	0	0	0.0111111	0	0	0
Lezgin	0.0233645	0.0274725	0	0	0	0.00925926	0.0186916	0	0	0	0.5	0	0	0	0.0263158	0.0126582	0	0.020202	0	0	0	0.03125	0	0	0	0	0	0	0	0	0	0	0	0
North_Ossetian	0.0046729	0.00549451	0	0.037037	0	0	0.0140187	0	0	0	0	0	0	0	0	0.0126582	0	0.010101	0.0833333	0	0	0.09375	0	0	0.25	0	2	0	0	0	0	0	0	0
Samaritan	0.00934579	0.021978	0	0.037037	0	0	0.00934579	0.111111	0	0	0	0	0	0	0	0.0126582	0	0	0	0	0	0	0	0	0	0	0	NA	0.0238095	0	0.0222222	0	0	0
Druze	0.00801068	0.00627943	0.00529101	0.00529101	0.0026455	0.00793651	0.00534045	0	0.00617284	0.0238095	0	0.0238095	0	0.0238095	0.00501253	0.00843882	0.0119048	0.00793651	0.00396825	0.0119048	0.0119048	0.00446429	0.0238095	0	0	0	0	0.0238095	8.2741	0.0595238	0.0132275	0	0.0119048	0.0119048
Jordanian	0.00934579	0	0	0	0.0555556	0	0.00934579	0	0.0185185	0	0	0	0	0	0	0.0126582	0.0833333	0	0	0	0	0	0	0	0	0	0	0	0.0595238	0	0.377778	0	0	0
Palestinian	0.00726895	0.0046398	0.00246914	0.00493827	0.00987654	0.00699588	0.007892	0.00493827	0.00740741	0	0	0	0	0.0333333	0.00818713	0.00872011	0.00740741	0.00561167	0.0037037	0.0111111	0.0111111	0.00416667	0	0	0.0111111	0	0	0.0222222	0.0132275	0.377778	4.57475	0	0	0
Iranian	0.00934579	0.010989	0	0.0185185	0	0	0.00934579	0	0.0185185	0	0	0	0	0	0.0263158	0	0	0.0151515	0	0	0	0	0	0	0	0	0	0	0	0	0	0	0	0
Iraqi_Jew	0.0186916	0	0	0	0	0.0185185	0	0	0.0185185	0	0	0	0	0	0.0263158	0.00632911	0	0.00505051	0.0833333	0	0	0	0	0	0	0	0	0	0.0119048	0	0	0	8	0
Yemenite_Jew	0.0046729	0	0	0.0185185	0	0.0185185	0	0	0.0185185	0	0	0	0	0	0.0263158	0	0	0.0252525	0	0	0	0	0.5	0	0	0	0	0	0.0119048	0	0	0	0	8
